# Regulation of bacterial surface attachment by a network of sensory transduction proteins

**DOI:** 10.1101/554154

**Authors:** Leila M. Reyes Ruiz, Aretha Fiebig, Sean Crosson

## Abstract

Bacteria are often attached to surfaces in natural ecosystems. A surface-associated lifestyle can have advantages, but shifts in the physiochemical state of the environment may result in conditions in which attachment has a negative fitness impact. Therefore, bacterial cells employ numerous mechanisms to control the transition from an unattached to a sessile state. The *Caulobacter crescentus* protein HfiA is a potent developmental inhibitor of the secreted polysaccharide adhesin known as the holdfast, which enables permanent attachment to surfaces. Multiple environmental cues influence expression of *hfiA*, but mechanisms of *hfiA* regulation remain largely undefined. Through a forward genetic selection, we have discovered a multi-gene network encoding a suite of two-component system (TCS) proteins and transcription factors that coordinately control *hfiA* transcription and surface adhesion. The hybrid HWE-family histidine kinase, SkaH, is central among these regulators and forms heteromeric complexes with the kinases, LovK and SpdS. The response regulator SpdR indirectly inhibits *hfiA* expression by activating two XRE-family transcription factors that directly bind the *hfiA* promoter to repress its transcription. This study provides evidence for a model in which a consortium of environmental sensors and transcriptional regulators integrate environmental cues at the *hfiA* promoter to control the attachment decision.

**Author summary:** Living on a surface within a community of cells confers a number of advantages to a bacterium. However, the transition from a free-living state to a surface-attached lifestyle should be tightly regulated to ensure that cells avoid adhering to toxic or resource-limited niches. Many bacteria build adhesive structures at their surfaces that enable attachment. We sought to discover genes that control development of the *Caulobacter crescentus* surface adhesin known as the holdfast. Our studies uncovered a network of signal transduction proteins that coordinately control the biosynthesis of the holdfast by regulating transcription of the holdfast inhibitor, *hfiA*. We conclude that *C. crescentus* uses a multi-component regulatory system to sense and integrate environmental information to determine whether to attach to a surface, or to remain in an unattached state.
