## Supplemental Table 1 for "Regulation of bacterial surface attachment by a network of sensory transduction proteins"

### Sheet: Chromosmal spontaneous lesions
Table S1: Genetic lesions in mutants identified in the chloramphenicol growth selections
Nucleotide change - Nucleotide positions refer to the NA1000 genome sequence (genbank accession CP001340).
Amino acid change - Based on the NA1000 annotations in genbank accession CP001340.
Mutant	Locus	Description	Type of mutation	Nucleotide change	Amino acid change
Strains with lesions in tipR and acrB2 (other lesions in these strains are not listed)
1-2	tipR	transcription factor	SNP	A928097T	154* stop
1-17	tipR	transcription factor	2 SNP	T928226C, T928844A	S197P, L203Q
	acrB2	efflux pump	SNP	T925807A	Q361L
2-2-17	tipR	transcription factor	SNP	T928233A	V199E
	acrB2	efflux pump	SNP	G925825A	A156V
2-2-20	tipR	transcription factor	3 SNP	T928209A, T928226A, T928242A	L191Q, S197T, L202Q
	acrB2	efflux pump	SNP	A923992G	V767A
2-1-20	tipR	transcription factor	Deletion	ΔC927943	Frameshift after L101
2-1-6	tipR	transcription factor	Deletion	ΔC927943	Frameshift after L101
Strains without lesions in tipR and acrB2
2-1-16	CC_0248	spdS histidine kinase	Deletion	ΔT260815-C260833	Frameshift after Q27
	CC_1056	conserved hypothetical cytosolic protein	SNP	T1213999C	W7R
	non-coding	non-coding region	Insertion	+C after 2867910	non-coding
2-1-1	CC_3555-CC_3565	multiple genes replaced by IS3 transposon. Includes CC_3560.	Deletion/Replacement	ΔC3830950-G3839676	N/A
	CC_1056	conserved hypothetical cytosolic protein	SNP	T1213999C	W7R
	non-coding	non-coding region	Insertion	+C after 2867910	5' non-coding
2-1-14	CC_3555-CC_3565	multiple genes replaced by IS3 transposon. Includes CC_3560.	Deletion/Replacement	ΔC3830950-G3839676	N/A
	CC_1056	conserved hypothetical cytosolic protein	SNP	T1213999C	W7R
	non-coding	non-coding region	Insertion	+C after 2867910	5' non-coding
Modified selection strategy with two copies of tipR in the parent strain
TipR#5-3	CC_3560	hybrid histidine kinase	SNP	A3834540G	H82R
	CC_3444	conserved hypothetical protein	SNP	C3713704G	R36P
TipR#7-1	CC_3560	hybrid histidine kinase	SNP	A3834540G	H82R
TipR#7-8	CC_3560	hybrid histidine kinase	SNP	A3834540G	H82R
TipR#7-2	CC_3560	hybrid histidine kinase	SNP	A3834540G	H82R
	CC_3444	conserved hypothetical protein	SNP	C3713704G	R36P
	CC_1729	pyruvate dehydrogenase complex	SNP	T1927487C	No change
TipR#7-18	CC_3560	hybrid histidine kinase	SNP	A3834540G	H82R
	CC_1729	pyruvate dehydrogenase complex	SNP	T1927487C	No change
TipR#7-20	CC_3560	hybrid histidine kinase	SNP	A3834540G	H82R
	CC_1729	pyruvate dehydrogenase complex	SNP	T1927487C	No change
TipR#8-5	CC_3560	hybrid histidine kinase	SNP	A3834540G	H82R
	CC_2978	hypothetical protein	SNP	G3223720A	A27T
	CC_1729	pyruvate dehydrogenase complex	SNP	T1927487C	No change
	CC_1765-CC_1777	multiple genes replaced by IS3 transposon	Deletion/Replacement	ΔA1974346-C1986866	N/A
TipR#8-6	CC_3560	hybrid histidine kinase	SNP	A3834540G	H82R
	CC_3444	conserved hypothetical protein	SNP	C3713704G	R36P
	CC_1729	pyruvate dehydrogenase complex	SNP	T1927487C	No change
TipR#8-19	CC_3560	hybrid histidine kinase	SNP	A3834540G	H82R
	CC_3444	conserved hypothetical protein	SNP	C3713704G	R36P
