## Supplemental Table 2 for "Regulation of bacterial surface attachment by a network of sensory transduction proteins"

### Sheet: Notes
Notes:
Locus - Based on the NA1000 annotation CP001340.
Average RPKM - Average RPKM between the three biological replicates of each strain
P-value of 0 indicates p < E-16
Using the Motif found for the transcripts with > 2 fold change, FIMO Motif Scanning was performed to identify the SpdR binding motif in the promoter sequences of the transcripts with < -2 fold change
SpdR binding motif - motif with the lowest p-value found by MEME Motif Discovery or FIMO Motif Scanning
SpdR binding sequence - Sequence is relative to the orientation of the gene
2-fold change in transcripts cut-off
Genes that showed <10 RPKM in both strains spdR(D64E) and ∆spdR were deleted
Green: Transcripts reduced in the spdR(D64E) strain compared to ∆spdR
Red: Transcripts increased in the spdR(D64E) strain compared to ∆spdR
Yellow highlight: Transcription factors tested

### Sheet: Differential expression results
Table S2: Transcripts with more than 2-fold difference between spdR(D64E) and ΔspdR
		Differential expression results							Predicted SpdR binding motif
Locus	Description	Average RPKM spdR(D64E)	Average RPKM ∆spdR	Fold change	Log2 (fold change)	P-value	FDR p-value	Bonferroni	Binding sequence
spdR	two-component receiver protein SpdR	131.85	0.206667	637.629	9.31657	0	0	0
CCNA_02114	hypothetical protein	864.83	2.40333	357.35	8.48119	0	0	0	TCTGCGTCCAGCGGTCGCATG
CCNA_R0130	-	41.0333	0.236667	145.447	7.18435	2.374e-08	4.531e-07	9.696e-05	CCTGCGCCGGTTTGTCGCAGT
CCNA_02238	hypothetical protein	1136.87	16.0967	72.5506	6.18092	0	0	0	GCCCCGACCTTATGTCGCAGG
CCNA_03249	TonB-dependent receptor	515.237	10.86	48.8688	5.61084	0	0	0	ATTAGGACACAATGTCGCACC
CCNA_03468	methyl-accepting chemotaxis protein	214.36	4.92	44.7558	5.484	0	0	0	GGCGAGACAATCTGTCGCGGG
cheY	chemotaxis protein cheY	122.903	4.05333	30.6412	4.9374	0	0	0	CTCGTGACATTTGGCCGCACC
CCNA_03096	TonB-dependent receptor	591.957	21.1233	28.8257	4.84928	0	0	0	TTTGCGGCGTCTTGCCCCGAT
CCNA_00627	hypothetical protein	20.59	0.726667	28.4297	4.82933	0	0	0	ACCCGGACAAAGCGCCGCA
CCNA_03447	hypothetical protein	61.1067	2.49	25.4079	4.6672	0	0	0	ACCCGGACAAAGCGCCGCATG
CCNA_R0162	-	210.9	8.54667	24.7841	4.63134	0	0	0	CATGCGACCGAACGCCTCGTT
CCNA_02319	hypothetical protein	29.0833	1.62667	18.2147	4.18703	0	0	0	CTTGGGGCGATAGGTCGCGGC
cheW	chemotaxis protein cheW	25.7533	1.46667	18.0635	4.17501	0	0	0
CCNA_00969	two component sensor histidine kinase	117.86	6.75	17.9446	4.16548	0	0	0	AGCGCGATCATAGGTCGCAGG
CCNA_01270	hypothetical protein	447.337	26.47	17.4018	4.12116	0	0	0
CCNA_00940	sensory box GGDEF/EAL protein	77.6	5.18333	15.4388	3.94849	0	0	0	TCCGCGACAATCCGCCGCAGC
cheBII	receiver domain-glutamate methylesterase CheBII	47.2833	3.14	15.4282	3.94749	0	0	0
CCNA_00437	methyl-accepting chemotaxis protein	115.417	7.85667	15.1237	3.91874	0	0	0	GGTGCGGCGAGGCGCCGCACT
CCNA_00629	methyl-accepting chemotaxis protein	424.267	29.48	14.7943	3.88697	0	0	0
CCNA_00689	PAS-family hybrid histidine kinase/receiver protein	39.12	2.77667	14.4655	3.85455	0	0	0	GACGCGACCCATTGTCGCATC
cheAII	chemotaxis histidine kinase protein cheAII	50.6033	3.69333	14.1017	3.8178	0	0	0	GCTGGGGCGTCAAGCCGCAGC
CCNA_01269	GcrA superfamily protein	157.793	11.7233	13.8218	3.78887	0	0	0
CCNA_00551	hypothetical protein	161.973	12.9867	12.8076	3.67893	0	0	0	CCTGCGTCAGCGTGTCGCAGG
CCNA_02606	hybrid sensor histidine kinase/receiver domain protein	63.59	5.88	11.1156	3.47451	0	0	0	CCTGCGGCGTTCTGGCGCACA
CCNA_03267	HipB-related transcriptional regulatory protein	694.63	66.38	10.7857	3.43105	0	0	0	ATCGCGACGTAACGCCGCGCC
CCNA_03829	hypothetical protein	37.0233	3.55333	10.5392	3.3977	0	0	0	GCTGCGACACCGCGCCGCAAT
CCNA_03154	PAS-family sensor histidine kinase/receiver protein	15.7333	1.54333	10.4364	3.38355	0	0	0	GCCGCGACGGTTTGCCTCATG
CCNA_00632	chemotaxis receiver domain protein CheYII	101.833	10.36	10.1263	3.34003	0	0	0	CCCCGGACAATTTGCCGGTGC
CCNA_00064	methyl-accepting chemotaxis protein	63.3233	6.77	9.64129	3.26923	0	0	0	TCTGCGACATCATGCCACCCA
CCNA_00900	CHASE4-family GGDEF/EAL protein	45.8633	5.24	9.01518	3.17236	0	0	0	CCTGCGACAAGTTGCCTCAGG
CCNA_00848	leucine-responsive regulatory protein	56.8133	6.47667	8.98278	3.16716	0	0	0
CCNA_02945	PAS-family sensor histidine kinase	84.2167	9.97333	8.69347	3.11993	0	0	0	CGCGGGACAAATCGCCGCATC
CCNA_03087	H-NOX family heme binding protein	76.7367	9.50667	8.2905	3.05146	0	0	0
CCNA_03088	two-component sensor histidine kinase	21.5167	3.18333	6.96812	2.80077	0	0	0	CGCGCGACAGTTTCACGAGGT
CCNA_03901	hypothetical protein	83.16	12.4467	6.8576	2.7777	0	0	0
CCNA_02715	MASE1-family sensor histidine kinase	138.3	22.83	6.23896	2.64131	0	0	0
CCNA_03295	PAS-family sensor histidine kinase	101.25	16.8233	6.20621	2.63371	0	0	0	GCCGAGGCGATATGCCGCAAC
CCNA_00634	chemotaxis protein methyltransferase	101.1	17.52	5.93689	2.56971	0	0	0
CCNA_03368	hypothetical protein	107.45	18.95	5.82283	2.54172	0	0	0
CCNA_03896	hypothetical protein	2960.93	545.55	5.58864	2.4825	0	0	0
CCNA_00623	PAS-family sensor histidine kinase	44.11	8.56333	5.2948	2.40458	0	0	0	CCTGCGGCCAATAGTCTCAGC
CCNA_03248	TonB-dependent receptor	2278.45	448.107	5.2038	2.37957	0	0	0	ACCACGACATAATGTCGCACC
CCNA_02116	hypothetical protein	15.65	3.11	5.16326	2.36828	0	0	0	CGCGCGACCTAATGTCGCAGC
CCNA_03325	hypothetical protein	11987.1	2475.2	4.97937	2.31596	0	0	0
CCNA_03459	methyl-accepting chemotaxis protein	34.09	7.51667	4.66255	2.22112	0	0	0	TGAGCGACAAAAGGCCACACT
CCNA_01007	hypothetical protein	10.6867	2.35667	4.62067	2.2081	1.621e-07	2.628e-06	0.0006623	CGCGCGACAGGTCGTCCCGTT
CCNA_03246	hypothetical protein	464.297	106.64	4.48368	2.16468	0	0	0
CCNA_03367	chemotaxis receiver domain protein CheYIII	156.293	36.6967	4.37712	2.12998	0	0	0	TCTGCGACAATTCGCCCCACA
CCNA_R0121	-	18.35	4.34333	4.37617	2.12967	2.214e-09	4.638e-08	9.045e-06
CCNA_03108	TonB-dependent outer membrane receptor	403.317	100.453	4.1221	2.04338	0	0	0
CCNA_02415	Xre-family transcriptional regulator	77.81	19.2933	4.11981	2.04258	0	0	0	ACCGCGACACTTCAGCGCGAA
CCNA_00986	general stress protein 17O	69.5333	17.7133	4.03403	2.01222	0	0	0	CGTGCGGCAGAACGACAACTT
cspD	cold shock protein cspD	73.4367	19.2133	3.93301	1.97563	0	0	0	GCTGCGACGAAATGTCGCGGT
CCNA_02286	hypothetical protein	31.4533	8.48667	3.80935	1.92955	3.018e-06	3.806e-05	0.0123301
CCNA_03660	Usg protein	79.2367	21.8933	3.72218	1.89615	0	0	0	CCCGCGACAACGCGCCGCTTG
CCNA_03926	hypothetical protein	119.547	33.46	3.67751	1.87873	0	0	0	GCCGGGTCAATGGGTCGCGGA
CCNA_03066	GAF/PAS-family sensor histidine kinase	51.4867	14.4367	3.66559	1.87404	0	0	0	TCTGCGTCAATTGGCAGCATC
CCNA_00983	hybrid sensor histidine kinase/receiver protein	14.43	4.08667	3.62959	1.85981	0	0	0
CCNA_00348	methyl-accepting chemotaxis protein	552.65	167.59	3.38891	1.76082	0	0	0	GATGCGACACACTGTCGCGAA
CCNA_02395	hypothetical protein	1014.36	314.733	3.32146	1.73182	0	0	0	CCCGCGATAATTCGTCGCACA
CCNA_03526	hypothetical protein	19.61	6.19	3.20496	1.68031	6.467e-08	1.139e-06	0.0002642	ACCGCGACATTGCGCCCCCTT
dgcA	GGDEF diguanylate cyclase DgcA	57.1667	18.5967	3.1754	1.66694	0	0	0
CCNA_03687	carbonic anhydrase	179.207	58.81	3.14099	1.65122	0	0	0	AACGTGTCGAATTGCCGCTGT
CCNA_00728	hypothetical protein	63.1633	21.1067	3.08397	1.62479	0	0	0	GGTGCGTCAATCCGACGCAGC
fixK	hypoxia transcriptional regulator FixK	699.123	234.75	3.07198	1.61917	1.349e-13	4.206e-12	5.51e-10
CCNA_01163	ice nucleation protein	2618.97	884.813	3.03519	1.60179	3.331e-16	1.296e-14	1.361e-12	TCTGCGGCCGTGTGTCTCGTT
CCNA_00626	methyl-accepting chemotaxis protein	55.05	18.7567	3.02269	1.59584	0	0	0
malA	TonB-dependent maltose outer membrane transporter malA	29.0167	9.91333	3.01231	1.59087	0	0	0
CCNA_03247	methyl-accepting chemotaxis protein	1632.28	557.04	3.00481	1.58727	0	0	0
CCNA_03951	hypothetical protein	175.657	60.3833	2.99417	1.58215	5.252e-12	1.45e-10	2.145e-08
CCNA_02163	hypothetical protein	309.19	107.023	2.97123	1.57106	0	0	0	GGCGCGGCATGTCAGCGCAGG
CCNA_01140	PAS-containing EAL phosphodiesterase	54.5333	19.3867	2.89665	1.53439	0	0	0
CCNA_00243	hypothetical protein	191.477	70.02	2.81549	1.49338	0	0	0
CCNA_00624	hypothetical protein with pentapeptide repeats	11.9233	4.48667	2.73824	1.45325	0	0	0
CCNA_03936	hypothetical protein	185.993	70.2033	2.72031	1.44377	0	0	0
creS	intermediate filament-like cell shape determinant creS	512.093	195.343	2.69747	1.43161	0	0	0	GCCGCGACGCCCGGTCGCGGC
CCNA_00637	tetratricopeptide repeat family protein	21.3867	8.25667	2.67213	1.41799	0	0	0
CCNA_00532	hypothetical protein, RDD superfamily	21.6	8.43667	2.63088	1.39554	0	0	0
CCNA_01165	FkbM methyltransferase family protein	163.993	66.3067	2.55057	1.35082	0	0	0
fliI	flagellum-specific ATP synthase fliL	195.36	79.17	2.54943	1.35018	2.665e-14	8.778e-13	1.088e-10	CCTGCGACCAATTGCCCGGCA
CCNA_00638	heme:hemopexin-binding protein	21.18	8.56	2.54909	1.34998	0	0	0
CCNA_02001	phosphoserine phosphatase	28.89	11.65	2.54674	1.34865	3.22e-15	1.154e-13	1.315e-11	GGCGAGACGATCAGCCGCACC
CCNA_02597	hypothetical protein	222.667	90.3867	2.54193	1.34593	2.727e-13	8.375e-12	1.114e-09
CCNA_01100	acylamino-acid-releasing enzyme	79.9333	32.37	2.54082	1.34529	0	0	0
CCNA_01278	hypothetical protein	1087.64	440.767	2.53481	1.34188	0	0	0	ACTGAGACGTTGGGTCGCACG
CCNA_02922	hypothetical protein	3051.56	1247.06	2.53389	1.34136	1.554e-13	4.81e-12	6.349e-10	TCGCGGACAACTTGTCGCAAG
CCNA_02523	hypothetical protein	67.6967	28.66	2.43514	1.28401	4.705e-12	1.325e-10	1.922e-08
CCNA_03250	EAL-domain diguanylate phosphodiesterase	29.1733	12.4933	2.40893	1.26839	0	0	0	GGCGCGGCAGGCTGTCGCAGG
CCNA_02939	hypothetical protein	68.98	30.2033	2.34913	1.23212	0	0	0	CCTGCGACCAAGCGCCTCCTT
CCNA_00639	heme:hemopexin-binding protein	12.7967	5.61333	2.34595	1.23017	9.304e-14	2.923e-12	3.801e-10
CCNA_00769	TetR family transcriptional regulator	149.817	66.2467	2.32079	1.21461	7.772e-16	2.967e-14	3.175e-12
CCNA_00768	hypothetical protein	68.2967	30.4967	2.29006	1.19538	3.459e-08	6.481e-07	0.0001413
CCNA_00770	TetR family transcriptional regulator	244.683	110.48	2.28622	1.19296	0	0	0
CCNA_02402	methyl-accepting chemotaxis protein	259.647	116.707	2.28555	1.19254	0	0	0	GGTGCGGCCACGGGGCGCATC
CCNA_01973	hypothetical protein	101.087	45.8567	2.27112	1.1834	1.498e-12	4.37e-11	6.118e-09
CCNA_02951	WbqC-like family protein	55.1733	25.1333	2.25932	1.17589	1.11e-15	4.161e-14	4.535e-12
sapA	secreted protease precursor sapA	157.35	71.6667	2.25907	1.17573	0	0	0
CCNA_01164	O-linked N-acetylglucosamine transferase	277.487	126.297	2.25791	1.17499	2.22e-15	8.099e-14	9.071e-12
CCNA_01684	phenylalanine-4-hydroxylase	21.6433	10.0167	2.22491	1.15375	8.169e-06	9.786e-05	0.0333705
cheYIII	cheYIII	91.8233	42.71	2.21313	1.14609	2.22e-16	8.806e-15	9.071e-13
CCNA_00443	chemotaxis protein cheW	386.9	180.9	2.20063	1.13792	0	0	0
CCNA_01465	methyl-accepting chemotaxis protein	93.2767	44.1033	2.1797	1.12413	0	0	0	ATTGAGGCCCAGCGGCGCACG
CCNA_03790	hypothetical protein	1973.95	946.897	2.16204	1.11239	9.73e-09	1.911e-07	3.975e-05	GGTGCGCTCTCAGGTCGCGGA
CCNA_03605	hypothetical protein	42.4067	20.6267	2.11619	1.08147	7.197e-12	1.96e-10	2.94e-08	GCTGCGCGCTTTCGCCGCCGT
fliM	flagellar motor switch protein fliM	116.623	56.72	2.11149	1.07826	0	0	0
CCNA_00444	chemotaxis protein methyltransferase	699.59	341.98	2.10164	1.07151	2.331e-12	6.705e-11	9.521e-09
CCNA_02982	porin	28.63	14.0333	2.09791	1.06895	0	0	0	CGTGCGGCAGCGTGCCGCCCT
CCNA_R0190	-	12.8533	6.31	2.09553	1.06731	1.588e-07	2.594e-06	0.0006488
CCNA_02137	endoglucanase H	52.43	25.88	2.08885	1.06271	1.707e-12	4.944e-11	6.972e-09	CCTGCGTTCCAGCGTCGCCGC
CCNA_02743	TonB dependent receptor	252.323	124.037	2.08884	1.0627	8.132e-10	1.825e-08	3.322e-06
hipB	HTH transcriptional regulator	23.2133	11.4567	2.08723	1.06159	3.806e-09	7.735e-08	1.555e-05
CCNA_01649	transporter, drug/metabolite exporter family	125.42	62.1633	2.08104	1.05731	5.103e-12	1.418e-10	2.085e-08	GGTGCGACAGGTTGTCGGCGT
flmF	flagellin modification protein FlmF	53.5267	26.5767	2.07367	1.05219	1.499e-14	5.019e-13	6.123e-11	GGTGCGCCGCCTCGTCGACGA
cheU	cheU protein	154.777	77.7633	2.04964	1.03537	5.695e-12	1.561e-10	2.326e-08	CCGTCGACAACGCGCCGCAGG
fliL	flagellum-specific ATP synthase fliL	215.853	108.333	2.04079	1.02913	1.11e-16	4.446e-15	4.535e-13
CCNA_03082	hypothetical protein	100.607	50.99	2.03612	1.02582	2.75e-12	7.803e-11	1.124e-08
pflI	polar flagellum positioning protein pflI	146.937	74.51	2.02963	1.02122	0	0	0	CCGCTGACACGCGGCCGCATG
CCNA_03353	metallophosphatase domain protein	147.463	74.9433	2.01887	1.01355	0	0	0	AAGCGGAGAATTTGCCGCACG
flmE	S-adenosylmethionine-dependent methyltransferase related protein	85.3433	43.8267	2.00408	1.00294	3.331e-16	1.296e-14	1.361e-12	CGTGCGACAACCTGACCCACC
CCNA_00426	very-short-patch-repair endonuclease	71.46	148.117	-2.01388	-1.00998	1.439e-12	4.228e-11	5.876e-09
CCNA_01237	hypothetical protein	570.113	1186.09	-2.01694	-1.01217	1.104e-06	1.556e-05	0.004512
CCNA_03568	LemA protein	282.587	586.983	-2.03295	-1.02358	5.392e-10	1.23e-08	2.203e-06
CCNA_00583	lysozyme family protein	10.1367	21.2633	-2.03407	-1.02437	5.379e-13	1.64e-11	2.197e-09
CCNA_01260	hypothetical protein	26.4833	55.6767	-2.04335	-1.03094	0	0	0
CCNA_02931	flgE-related flagellar hook protein	62.7267	132.86	-2.05985	-1.04254	4.441e-16	1.711e-14	1.814e-12	TCTGCGGCGGCGTATCCAAGG
CCNA_00589	hypothetical protein	973.383	2069.41	-2.07064	-1.05008	2.103e-09	4.428e-08	8.59e-06
CCNA_03929	hypothetical protein	26.32	56.7833	-2.0999	-1.07032	1.765e-05	0.0001928	0.0720912	CCTGCGCCCCCTCGCGGGAGC
CCNA_R0199	-	30.7567	65.5033	-2.10181	-1.07163	7.912e-05	0.0007314	0.323225
CCNA_01841	isocitrate lyase	266.593	577.08	-2.11236	-1.07885	3.086e-11	7.979e-10	1.261e-07
CCNA_03918	hypothetical protein	6.74667	14.6333	-2.11634	-1.08157	0.005961	0.0288179	1	GGTCGGGTGAGGGGTCGCGCT
CCNA_R0064	Met tRNA	9.32	20.6533	-2.13432	-1.09378	0.001686	0.0101123	1
CCNA_03935	hypothetical protein	23.16	50.9633	-2.14007	-1.09766	3.732e-11	9.411e-10	1.525e-07
CCNA_03592	outer membrane lipoprotein Blc	11.07	24.36	-2.1417	-1.09876	5.23e-08	9.329e-07	0.0002136	CCTGCGACGTCGTCCCGCCCC
CCNA_00585	hypothetical protein	17.14	38.01	-2.15497	-1.10767	0	0	0
CCNA_00355	hypothetical protein with pentapeptide repeats	15.45	34.4	-2.1574	-1.1093	0	0	0	CGTGCGCGCTGTTCTCGCGTC
CCNA_R0082	Met tRNA	11.6767	26.2133	-2.16821	-1.11651	0.0006058	0.004208	1
CCNA_02242	PHB granule-associated protein, phasin2	1050	2376.99	-2.20315	-1.13957	9.232e-10	2.05e-08	3.771e-06
CCNA_R0065	5S ribosomal RNA	624.377	1413.58	-2.21913	-1.15	3.956e-11	9.853e-10	1.616e-07
CCNA_R0083	5S ribosomal RNA	612.313	1392.7	-2.22919	-1.15652	3.521e-11	8.935e-10	1.439e-07
CCNA_03678	putative outer membrane protein	27.1133	62.4267	-2.24906	-1.16932	1.961e-09	4.15e-08	8.01e-06
CCNA_00784	peptidoglycan-associated outer membrane lipoprotein	76.1867	176.6	-2.26447	-1.17917	9.946e-10	2.184e-08	4.063e-06	CATGCGGTTGCTGGTCGGCGT
CCNA_R0052	Leu tRNA	9.90667	23.31	-2.27508	-1.18592	0.0004686	0.003406	1
CCNA_03982	hypothetical protein	226.277	528.287	-2.28154	-1.19001	9.43e-13	2.833e-11	3.852e-09	GCTGCAGCCTCTCGTCGGCGG
CCNA_02106	TonB-dependent outer membrane receptor	65.2233	155.593	-2.32179	-1.21524	3.619e-14	1.183e-12	1.478e-10
CCNA_01078	methyltransferase	45.22	108.483	-2.32929	-1.21989	3.775e-15	1.329e-13	1.542e-11
CCNA_R0151	-	13.5633	32.74	-2.34241	-1.22799	0.0001148	0.001009	0.469135
CCNA_03826	hypothetical protein	260.723	632.43	-2.35148	-1.23357	0	0	0	CGCGCGCCAAAGCGCCAGAGC
CCNA_R0040	-	37.3833	94.5467	-2.45602	-1.29632	9.992e-16	3.779e-14	4.082e-12
CCNA_R0108	-	59.1	149.023	-2.47874	-1.30961	1.14e-06	1.6e-05	0.004655
CCNA_02309	EF hand domain protein	862.96	2223.21	-2.50189	-1.32302	2.686e-10	6.358e-09	1.097e-06
CCNA_02531	proline-rich hypothetical protein	22.9933	59.98	-2.54078	-1.34527	1.665e-15	6.129e-14	6.803e-12	GCGGCGAGCAGATGGCGCACT
CCNA_01601	hypothetical protein	114.5	305.017	-2.5963	-1.37646	8.182e-14	2.611e-12	3.342e-10	GCGGGGGCGAGAAGGCGCATG
CCNA_03825	hypothetical protein	48.7267	131.34	-2.61772	-1.38831	0	0	0	CGCGCGAGGGCGCGCCGCGCA
CCNA_01072	hypothetical protein	13.4867	36.3833	-2.62188	-1.3906	4.586e-06	5.66e-05	0.0187357
CCNA_01236	general stress protein GsiB	88.11	261.123	-2.89019	-1.53117	8.882e-14	2.813e-12	3.628e-10
CCNA_01247	CESA-like glycosyltransferase	17.04	53.0967	-3.02437	-1.59664	0	0	0
CCNA_R0089	Ala tRNA	7.57	23.3433	-3.05605	-1.61167	0.001743	0.0103769	1
CCNA_R0092	-	18.02	59.77	-3.27691	-1.71234	8.176e-07	1.184e-05	0.00334	TCCCCGAGATGAGCCCGCGCG
CCNA_02532	hypothetical protein	2.88333	10.16	-3.42416	-1.77575	9.976e-06	0.0001174	0.0407508
CCNA_00859	acetyltransferase, GNAT family	134.06	479.65	-3.47316	-1.79625	0	0	0	GCCGTGACATTGGCGCGCGGC
CCNA_02342	hypothetical protein with pentapeptide repeats	31.6833	119.727	-3.67011	-1.87583	0	0	0	TTTGCGACAATCCGACGCAGT
CCNA_R0088	-	81.8	319.83	-3.88312	-1.95721	1.123e-08	2.184e-07	4.586e-05
CCNA_00882	hypothetical protein	7.05	28.7167	-3.96904	-1.98879	1.377e-14	4.648e-13	5.624e-11
CCNA_03970	hypothetical protein	12.2	62.2067	-4.94702	-2.30656	0	0	0	TCCGCGTCGATAGCGCGCGGT
hfiA	holdfast inhibitor protein HfiA	237.957	1254.21	-5.13927	-2.36156	0	0	0
fljO	flagellin FljO	12.6067	69.9367	-5.42647	-2.44001	0	0	0	GGAGCGTCATATTGTCGCGGT
CCNA_03941	hypothetical protein	5.96333	64.3833	-10.4923	-3.39126	0.003767	0.0197277	1	GGCGCGGCGGGTTTTCGCGCG
