## Supplemental Table 3 for "Regulation of bacterial surface attachment by a network of sensory transduction proteins"

### Sheet: Plasmids - E. coli
E. coli strains with plasmids
Strain #	Genotype	Description	Source
FC929	Top10	Cloning strain	Invitrogen
FC3	MT607 / pRK600	Helper strain for tri-parental matings	(Finan et al., 1986)
FC803	Rosetta (DE3) pLysS	Strain for protein expression from T7 promoter	Novagen
Plasmids for expression in Caulobacter crescentus
MTLS 4389	Top10 / pMT680 (pXGFPC-6)	Integrates at the xylose locus, xylose-inducible promoter, ChloR	(Thanbichler et al., 2007)
MTLS 4259 (FC339)	Top10 / pMT585 (pXGFPC-2)	Integrates at the xylose locus, xylose-inducible promoter, KanR	(Thanbichler et al., 2007)
MTLS 4322	Top10 / pMT581 (pXMCS-4)	Integrates at native locus, GentR	(Thanbichler et al., 2007)
MTLS 4368	Top10 / pMT570 (pVGFPC-5)	Integrates at the vanillate locus, vanillate-inducible promoter, TetR	(Thanbichler et al., 2007)
FC338	Top10 / pMT528 (pVCHYC-1)	Integrates at the vanillate locus, vanillate-inducible promoter, Spec/StrepR	(Thanbichler et al., 2007)
MTLS 4321	DH10B / pMT635 (pMCS-4)	Integrates at the native locus, GentR	(Thanbichler et al., 2007)
FC364	Top10 / pMT585-lovR	Expresses lovR from a xylose-inducible promoter	(Purcell et al., 2007)
FC1660	Top10 / pMT528-lovK	Expresses lovK from a vanillate-inducible promoter	(Purcell et al., 2007)
FC490	Top10 / pMT528-lovK(H180A)	UP F: cttacatATGGAAGACTATTCGG	This work
		UP R*: GTTCTTCACACGggcATCCA
		DN F*: GGATgccCGTGTGAAGAACA
		DN R: aattggtaccATGATCAAAAGCGTCCTTGG
FC3232	Top10 / pMT680-spdR	F: ttatcatatgGCGGATATCGGAGAACT	This work
		R: ttatgaattcAACTTAAACGCTTCTACCGC
FC3233	Top10 / pMT680-spdS	F: ttatcatatgGCTGACGTTTCGTTTGC	This work
		R: ttatgaattcATCACAACTCAAGCCCCTGT
FC3234	Top10 / pMT680-skaH	F: ttatcatatgGACGACGCCCCAAGAG	This work
		R: ttatggtaccTGGTTCAGGGCGTCTTCG
FC3235	Top10 / pMT680-rtrA	F: ttatcatatgAGCGAAGAAACCGAAGGC	This work
		R: ttatggtaccCGGCGAGTGTTGAGCTCAG
FC3236	Top10 / pMT585-rtrB	F: ttatcatatgAACGATCGACCCGCA	This work
		R: ttatggtaccCAAGGTCCAAGAACAGGGCT
FC2109	Top10 / pMT635-PhfiA-cat	PhfiA amplified from Caulobacter crescentus DNA:	This work
		UP F: taatcatatgTCGTCTGGGCGTCCCTGAT
		UP R*: TTTCTCCATCACTGACAACATCCTGTC
		cat amplified from pMT680:
		DN F*: ATGTTGTCAGTGATGGAGAAAAAAATCACTGGA
		DN R: taatggtaccTCATCATGCCTAGGTTACGC
FC3237	Top10 / pMT581-PtipR-tipR	F: ttatcatatgACCCATGCCCATGCCCATG	This work
		R: ttatgaattcGCGTCTAGCTCAGCAGGT
FC3238	Top10 / pMT570-MBP-skaH	Plasmid built by multiple cloning steps. To express skaH N-terminally fused to MBP. Vanillate-inducible promoter	This work
FC3239	Top10 / pMT570-MBP	F: ttatcatatgAAAATCGAAGAAGGTAAA	This work
		R: ttatggtaccTCAAGTCTGCGCGTCTTTCAGG
pAF453	Top10 / pMT528-HA-lovK	PCR #1: amplified from Caulobacter crescentus DNA with F1 and R	This work
		PCR #2: amplify with F2 and R using PCR #1 as template
		F1: TGTTCCAGATTACGCAGGTGAAGACTATTCGGAA
		F2: gaggaaacgcatatgTACCCATACGATGTTCCAGAT
		R: aattggtaccATGATCAAAAGCGTCCTTGG
FC3240	Top10 / pMT528-spdS-3xFLAG	Plasmid built by multiple cloning steps. To express spdS C-terminally fused to 3xFLAG epitope tag. Vanillate-inducible promoter	This work
Allele replacement plasmids
FC55	DH10B / pNPTS138	Allele replacement plasmid, KanR, SacB	M.R.K. Alley
pAF494	Top10 / pNPTS138-ΔhfsJ	For in-frame knockout of hfsJ	(Fiebig et al., 2014)
FC3241	Top10 / pNPTS138-ΔskaH	UP F: ttataagcttCGCCAGCGTCATCAGAGTTT	This work
		UP R*: CGTTGTAGGCGTCGTCCATGATTCGA
		DN F*: CGACGCCTACAACGTGCACCAGATCGC
		DN R: ttatggatccGGACGTCGCCGGGATGAG
FC3242	Top10 / pNPTS138-ΔspdR	UP F: ttataagcttATGTCGACTCGGTGTTCCTG	This work
		UP R*: TGCGGCGATCCTGGCGAAACGGGC
		DN F*: AGGATCGCCGCAACCAGTTCTCCG
		DN R: ttatggatccAGCGCATGAGCCTGGTTC
FC3243	Top10 / pNPTS138-ΔspdS	UP F: ttataagcttTCGGCGCTCATCGGATTTTC	This work
		UP R*: GTTTGCCTTCATCGCCAAGACCTTG
		DN F*: ATGAAGGCAAACGAAACGTCAGCCAT
		DN R: CC_0248 allele BamHI R
FC3244	Top10 / pNPTS138-ΔtipR	UP F: ttataagcttTCTCGACCAGGGCCTTGTAG	This work
		UP R*: AGGTGCCTTATGGAAGTCCTGTGCGGC
		DN F*: TCCATAAGGCACCTGCTGAGCTAGAC
		DN R: ttatggatccCCTGGGCCGCATCGTCTC
pAF444	Top10 / pNPTS138-lovK(H180A)	UP F: aataggatccGATACGTTGAGCGTCCA	This work
		UP R*: GTTCTTCACACGggcATCCA
		DN F*: GGATgccCGTGTGAAGAACA
		DN R: tcatgaattcAAAAGCGTCCTTGG
FC3245	Top10 / pNPTS138-skaH(H285A)	UP F: ttataagcttCGTCCCGATCCGCGATTG	This work
		UP R*: TTCTTGATCCGGGCGTCCA
		DN F*: AGCTGGACGCCCGGATCAAGA
		DN R: ttatggatccTTCAACAATACGCTCGGGC
FC3246	Top10 / pNPTS138-skaH(D550A)	UP F: ttataagcttGAACTGTTCCTGACGCCCC	This work
		UP R*: TTGAGATCGGCGGCGAGCACC
		DN F*: GTGCTCGCCGCCGATCTCAA
		DN R: ttatggatccGCGTGGCTTTCCAGATTGTG
FC3247	Top10 / pNPTS138-spdR(D64A)	UP F: ttataagcttAGCGACGAGAGCAAGTTCAT	This work
		UP R*: ATGCTGTTCTGGCCATGCGG
		DN F*: GCATGGCCAGAACAGCATG
		DN R: ttatgaattcTTCACGCCATGACCTCGATC
FC3248	Top10 / pNPTS138-spdR(D64E)	UP F: ttataagcttAGCGACGAGAGCAAGTTCAT	This work
		UP R*: ATGCTGTTCTGGAGATGCGG
		DN F*: GCATCTCCAGAACAGCATG
		DN R: ttatgaattcTTCACGCCATGACCTCGATC
lacZ fusions plasmids
FC54	S17-1 / pRKlac290	Plasmid for lacZ transcriptional fusions	(Gober and Shapiro, 1992)
FC1948	Top10 / pRKlac290-PhfiA	Plasmid with the hfiA promoter transcriptionally fused to lacZ	(Fiebig et al., 2014)
Heterologous protein expression plasmids (expression was conducted in Rosetta(DE3)pLysS strains)
FC155	DH10B / pET28a	For expression of proteins with an N-terminal His6 tag	-
FC3249	DH5α / pET23b-His6Sumo	For expression of proteins with an N-terminal His6Sumo tag	(Stein et al., 2016)
FC3250	Top10 / pET28a-His6-rtrB	F: ttatcatatgAACGATCGACCCGCA	This work
		R: ttatggtaccCAAGGTCCAAGAACAGGGCT
FC3251	Top10 / pET23b-His6Sumo-rtrA	F: ttataccggtGGAAGCGAAGAAACCGAAGGC	This work
		R: ttatgcggccgcTCAGGCCCCGTCGCGCGA
FC3252	Top10 / pET28a-His6-spdR(D64E)	F: ttatcatatgGCGGATATCGGAGAACT	This work
		R: ttatgaattcAACTTAAACGCTTCTACCGC
Bacterial two-hybrid plasmids
FC257	BTH101 (F- cya-99, araD139, galE15, galK16, rpsL1 (Str resistant), hsdR2, mcrA1, mcrB1)	Adenylate cyclase null strain for bacterial two-hybid assay	(Karimova et al., 1998)
FC255	Top10 / pKT25	Plasmid to create fusions of proteins to the C-terminal end of adenylate cyclase fragment T25	(Karimova et al., 1998)
FC253	Top10 / pUT18c	Plasmid to create fusions of proteins to the C-terminal end of adenylate cyclase fragment T18c	(Karimova et al., 1998)
FC256	Top10 / pKT25-zip	Positive control of the leucine zipper fragment GCN4 fused to the C-terminal end of T25	(Karimova et al., 1998)
FC254	Top10 / pUT18c-zip	Positive control of the leucine zipper fragment GCN4 fused to the C-terminal end of T18c	(Karimova et al., 1998)
FC3253	Top10 / pKT25-skaH	F: ttatggatccTCGAATCATGGACGACGCC	This work
		R: ttatggtaccCGGATGATCATGCCCGTCC
FC3254	Top10 / pKT25-lovK	F: ttatggatccTGGGAGCTTAGCCTTGGAAG	This work
		R: ttatggtaccTGGCTATTGCGTCCCATTGA
FC3255	Top10 / pKT25-spdS*	F: ttatggatccTACGGGTCTCTACGCATGG	This work
		R: ttatggtaccGCATCACAACTCAAGCCCCT
FC3256	Top10 / pKT25-skaHΔREC	F: ttatggatccTCGAATCATGGACGACGCC	This work
		R: ttatggtaccCTACGGGGCGCCTTGAATCATC
FC3257	Top10 / pUT18c-skaH	F: ttatggatccTCGAATCATGGACGACGCC	This work
		R: ttatggtaccCGGATGATCATGCCCGTCC
FC3258	Top10 / pUT18c-lovK	F: ttatggatccTGGGAGCTTAGCCTTGGAAG	This work
		R: ttatggtaccTGGCTATTGCGTCCCATTGA
FC3259	Top10 / pUT18c-spdS*	F: ttatggatccTACGGGTCTCTACGCATGG	This work
		R: ttatggtaccGCATCACAACTCAAGCCCCT
FC3260	Top10 / pUT18c-skaHΔREC	F: ttatggatccTCGAATCATGGACGACGCC	This work
		R: ttatggtaccCTACGGGGCGCCTTGAATCATC

### Sheet: Strains - C. crescentus
Caulobacter strains
Strain #	Genotype	Source
FC19	Wild type CB15	(Poindexter, 1964)
FC438	CB15 xylX::pMT585-lovR vanR::pMT528-lovK	(Purcell et al., 2007)
FC1486	CB15 lovK(H180A)	This study
FC1949	CB15 / pRKlac290-PhfiA	(Fiebig et al, 2014)
FC1951	CB15 xylX::pMT585-lovR vanR::pMT528-lovK / pRKlac290-PhfiA	(Fiebig et al, 2014)
FC3261	CB15 lovK(H180A) / pRKlac290-PhfiA	This study
FC792	CB15 ΔlovK/lovR	(Foreman et al, 2012)
FC1467	CB15 ΔlovK/lovR vanR::pMT528-lovK	This study
FC1470	CB15 ΔlovK/lovR vanR::pMT528-lovK(H180A)	This study
FC3262	CB15 lovK(H180A) hfiA::pMT635-PhfiA-cat	This study
FC3263	CB15 lovK(H180A) hfiA::pMT635-PhfiA-cat tipR::pMT581-PtipR-tipR	This study
FC3264	CB15 ΔtipR	This study
FC3265	CB15 lovK(H180A) ΔtipR	This study
FC3143	CB15 lovK(H180A) ΔskaH	This study
FC3146	CB15 lovK(H180A) ΔspdR	This study
FC3149	CB15 lovK(H180A) ΔspdS	This study
FC3266	CB15 lovK(H180A) ΔskaH / pRKlac290-PhfiA	This study
FC3267	CB15 lovK(H180A) skaH(H285A) / pRKlac290-PhfiA	This study
FC3268	CB15 lovK(H180A) skaH(D550A) / pRKlac290-PhfiA	This study
FC3269	CB15 lovK(H180A) ΔspdR / pRKlac290-PhfiA	This study
FC3270	CB15 lovK(H180A) spdR(D64A) / pRKlac290-PhfiA	This study
FC3271	CB15 lovK(H180A) ΔspdS / pRKlac290-PhfiA	This study
FC3135	CB15 ΔskaH	This study
FC3138	CB15 ΔspdR	This study
FC3141	CB15 ΔspdS	This study
FC3272	CB15 ΔskaH / pRKlac290-PhfiA	This study
FC3273	CB15 skaH(H285A) / pRKlac290-PhfiA	This study
FC3274	CB15 skaH(D550A) / pRKlac290-PhfiA	This study
FC3275	CB15 ΔspdR / pRKlac290-PhfiA	This study
FC3276	CB15 spdR(D64A) / pRKlac290-PhfiA	This study
FC3277	CB15 ΔspdS / pRKlac290-PhfiA	This study
FC3278	CB15 lovK(H180A) ΔskaH xylX::pMT680	This study
FC3279	CB15 lovK(H180A) ΔskaH xylX::pMT680-skaH	This study
FC3280	CB15 lovK(H180A) ΔspdR xylX::pMT680	This study
FC3281	CB15 lovK(H180A) ΔspdR xylX::pMT680-spdR	This study
FC3282	CB15 lovK(H180A) ΔspdS xylX::pMT680	This study
FC3283	CB15 lovK(H180A) ΔspdS xylX::pMT680-spdS	This study
FC3284	CB15 lovK(H180A) ΔskaH xylX::pMT680 / pRKlac290-PhfiA	This study
FC3285	CB15 lovK(H180A) ΔskaH xylX::pMT680-skaH / pRKlac290-PhfiA	This study
FC3286	CB15 lovK(H180A) ΔspdR xylX::pMT680 / pRKlac290-PhfiA	This study
FC3287	CB15 lovK(H180A) ΔspdR xylX::pMT680-spdR / pRKlac290-PhfiA	This study
FC3288	CB15 lovK(H180A) ΔspdS xylX::pMT680 / pRKlac290-PhfiA	This study
FC3289	CB15 lovK(H180A) ΔspdS xylX::pMT680-spdS / pRKlac290-PhfiA	This study
FC3144	CB15 lovK(H180A) skaH(H285A)	This study
FC3145	CB15 lovK(H180A) skaH(D550A)	This study
FC3147	CB15 lovK(H180A) spdR(D64A)	This study
FC3136	CB15 skaH(H285A)	This study
FC3137	CB15 skaH(D550A)	This study
FC3139	CB15 spdR(D64A)	This study
FC3290	CB15 vanR::pMT570-MBP-skaH vanR::pMT528-HA-lovK	This study
FC3291	CB15 vanR::pMT570-MBP-skaH vanR::pMT528-spdS-3xFLAG	This study
FC3292	CB15 vanR::pMT570-MBP vanR::pMT528-HA-lovK	This study
FC3293	CB15 vanR::pMT570-MBP vanR::pMT528-spdS-3xFLAG	This study
FC3140	CB15 spdR(D64E)	This study
FC3294	CB15 spdR(D64E) / pRKlac290-PhfiA	This study
FC3295	CB15 xylX::pMT680 xylX::pMT585 / pRKlac290-PhfiA	This study
FC3296	CB15 lovK(H180A) xylX::pMT680 xylX::pMT585 / pRKlac290-PhfiA	This study
FC3297	CB15 xylX::pMT680-rtrA xylX::pMT585 / pRKlac290-PhfiA	This study
FC3298	CB15 xylX::pMT680 xylX::pMT585-rtrB / pRKlac290-PhfiA	This study
FC3299	CB15 xylX::pMT680-rtrA xylX::pMT585-rtrB / pRKlac290-PhfiA	This study
FC3300	CB15 xylX::pMT680 xylX::pMT585	This study
FC3301	CB15 lovK(H180A) xylX::pMT680 xylX::pMT585	This study
FC3302	CB15 xylX::pMT680-rtrA xylX::pMT585	This study
FC3303	CB15 xylX::pMT680 xylX::pMT585-rtrB	This study
FC3304	CB15 xylX::pMT680-rtrA xylX::pMT585-rtrB	This study
FC3305	CB15 ΔspdS ΔhfsJ	This study
FC1974	CB15 ΔhfsJ	(Fiebig et al, 2014)
